# The lipid droplet protein DHRS3 is a regulator of melanoma cell state

**DOI:** 10.1101/2024.03.25.586589

**Authors:** Eleanor Johns, Yilun Ma, Pakavarin Louphrasitthipol, Christopher Peralta, Miranda V. Hunter, Jeremy H. Raymond, Henrik Molina, Colin R. Goding, Richard M. White

**Author notes:** Correspondence to Richard M. White.

## Abstract

Lipid droplets are fat storage organelles composed of a protein envelope and lipid rich core. Regulation of this protein envelope underlies differential lipid droplet formation and function. In melanoma, lipid droplet formation has been linked to tumor progression and metastasis, but it is unknown whether lipid droplet proteins play a role. To address this, we performed proteomic analysis of the lipid droplet envelope in melanoma. We found that lipid droplet proteins were differentially enriched in distinct melanoma states; from melanocytic to undifferentiated. DHRS3, which converts all-trans-retinal to all-trans-retinol, is upregulated in the MITF^LO^/undifferentiated/neural crest-like melanoma cell state and reduced in the MITF^HI^/melanocytic state. Increased DHRS3 expression is sufficient to drive MITF^HI^/melanocytic cells to a more undifferentiated/invasive state. These changes are due to retinoic acid mediated regulation of melanocytic genes. Our data demonstrate that melanoma cell state can be regulated by expression of lipid droplet proteins which affect downstream retinoid signaling.
