## Supplementary material for "The lipid droplet protein DHRS3 is a regulator of melanoma cell state": Table 1

### Sheet: Sheet1
Uniprot ID	Symbol	LD localization reference	PMID	In my list
O60664	PLIN3	Wolins et al. JBC 2001	12840023	+
Q99541	PLIN2	Brasaemle et al. JLR 1997	9392423	+
Q9NP72	RAB18	Martin et al. JBC 2005, Ozeki et al. JCS 2005, Liu et al. BBA 2007	Martin et al. JBC 2005, Ozeki et al. JCS 2005, Liu et al. BBA 2007	+
Q8NBQ5	HSD17B11	Horiguchi et al. ABB 2008	18804447	+
Q96AD5	PNPLA2	Smirnova et al. EMBO Rep 2006	16239926	+
P00387	CYB5R3	Zehmer et al. JCS 2008	18477614	+
P62820	RAB1A	Nevo-Yassaf et al. JV 2012	22491470	+
O95573	ACSL3	Poppelreuther et al. JLR 2012, Kassan et al. JCB 2013	22357706, 24368806	+
P60604	UBE2G2	Spandl et al. JBC 2011, Klemm et al. JBC 2011	21127063, 21857022	+
Q15738	NSDHL	Caldas et al. HMG 2003, Ohashi et al. JBC 2003	14506130, 12837764	+
Q96CS3	FAF2	Olzmann et al. PNAS 2013, Zehmer et al. JCS 2009, Suzuki et al. MBoC 2012	23297223, 19773358, 22238364	+
P61026	RAB10	Li et al. Science Advances 2016	28028537	+
Q9Y679	AUP1	Spandl et al. JBC 2011, Klemm et al. JBC 2011	21127063, 21857022	+
Q15907	RAB11B	Liu et al. BBA 2007	17395284	+
Q92575	UBXN4	Suzuki et al. MBoC 2012	22238364	+
Q6UXV4	APOOL	Lamant et al. JBC 2006	16956892	-
Q6UX53	METTL7B	Zehmer et al. JCS 2008, Zehmer et al. JCS 2009	18477614, 19773358	+
Q8NF37	LPCAT1	Moessinger et al. JBC 2011	21498505	+
Q8N6T3	ARFGAP1	Gannon et al. PLOS One 2014	25397679	+
P48449	LSS	Milla et al. JBC 2002	11706015	+
Q03135	CAV1	Pol et al. MBoC 2004, Le Lay et al. Traffic 2006	14528016, 16643278	+
P61020	RAB5B	Liu et al. BBA 2007	17395284	+
Q8WTS1	ABHD5	Subramanian et al. JBC 2004, Yamaguchi et al. JBC 2004	15292255, 15136565	+
Q709C8	VPS13C	Ramseyer and Granneman, Endocrine Society Abstract		+
Q14534	SQLE	Wang et al. JCS 2012; Minh et al. FEBS J 2012; Leber et al. MBoC 1998	22454508, 23013491, 9450962	+
Q8IZ81	ELMOD2	East et al. JBC 2012, Suzuki et al. MBoC 2015	23014990, 25904333	+
Q86UL3	GPAT4	Wilfling et al. Dev Cell 2013	23415954	+
P61006	RAB8A	Wu et al. Dev Cell 2014	25158853	+
Q2TAZ0	ATG2A	Velikkakath et al. MBoC 2012, Pfisterer et al. JLR 2014	22219374, 24776541	+
O60313	OPA1	Pidoux et al. EMBO J 2011	21983901	-
P55072	VCP	Olzmann et al. PNAS 2013	23297223	+
Q9Y4P8	WIPI2	Dupont et al. Curr Biol 2014	24613307	+
Q8N0X7	SPG20	Eastman et al. JCB 2009	19307600	+
Q53EU6	GPAT3	Pagac et al. Cell Rep 2016	27806294	+
Q15042	RAB3GAP1	Spang et al. Autophagy 2014	25495476	-
Q9NST1	PNPLA3	He et al. JBC 2010	20034933	+
Q9Y5L2	HILPDA	Gimm et al. FASEB J 2010	20624928	+
Q99878	HIST1H2AJ	Cermelli et al. Curr Biol 2006	16979555	-
Q05469	LIPE	Sztalryd et al. JCB 2003	12810697	-
P51636	CAV2	Ingelmo-Torres et al. Traffic 2009	19874557	-
Q8IZV5	RDH10	Jiang et al. JBC 2012	23155051	+
Q9H2M9	RAB3GAP2	Spang et al. Autophagy 2014	25495476	+
Q96Q06	PLIN4	Hsieh et al. JCS 2012	22685330	+
Q9H6V9	LDAH	Goo et al. ATVB 2014	24357060	+
P62491	RAB11A	Liu et al. BBA 2007	17395284	+
Q9UHD4	CIDEB	Liu et al. AJPEM 2009	19843876	-
Q99685	MGLL	Sun et al. Oncogene 2013	22349814	-
Q8IUS5	EPHX4	Dahlhoff et al. Exp Cell Res 2015	25523620	+
P56937	HSD17B7	Bersuker, et. al., 2018		+
Q8TC12	RDH11	Bersuker, et. al., 2018		-
P48739	PITPNB	Bersuker, et. al., 2018		+
Q9BRQ8	AIFM2	Bersuker, et. al., 2018		+
Q8NBX0	SCCPDH	Bersuker, et. al., 2018		+
Q9HBF4	ZFYVE1	Bersuker, et. al., 2018		-
Q9H0U4	RAB1B	Bersuker, et. al., 2018		+
P20339	RAB5A	Bersuker, et. al., 2018		+
Q8TCD1	c18orf32	Bersuker, et. al., 2018		+
Q99640	PKMYT1	Bersuker, et. al., 2018		+
