## Supplementary material for "The lipid droplet protein DHRS3 is a regulator of melanoma cell state": Table 6

### Sheet: Sheet1
IGR37 b-catenin
Gene	logFC	logCPM	F	PValue	FDR
MITF	4.2201	8.29399	867.043	5.14e-14	5.41e-11
DHRS3	-7.49702	3.84496	139.666	1.11e-08	2.29e-07
MeWo ishMITF
Gene	logFC	logCPM	F	PValue	FDR
MITF	-0.785374	9.25067	45.7369	1.67e-06	7.6e-05
DHRS3	3.61653	2.46292	3.94509	0.0630161	0.192679
SKmel28 ishMITF
Gene	logFC	logCPM	F	PValue	FDR
MITF	-0.488436	9.25067	18.003	0.00042363	0.00790279
DHRS3	2.72368	2.46292	39.6357	7.28e-06	0.00035252
